# Systematic inference of biological relatedness across the global ancient DNA record

**DOI:** 10.64898/2026.11.19.767913

**Authors:** Edward C. Huang, Harald Ringbauer

## Abstract

The rapidly expanding scale of ancient DNA data creates an increasing need for high-performance software methods. One area for such improvement is the inference of pairwise biological relatedness, a prominent aspect of many ancient DNA studies. We present `fastpmr`, a fast and memory-efficient method for biological relatedness inference based on the computation of pairwise mismatch rates. We demonstrate that `fastpmr` can achieve over 1000× speed-up over `READv2`, a widely used relatedness-inference method. We leverage this performance to investigate relatedness at the scale of the global ancient DNA record. Analyzing biological relatedness across all pairs in the Allen Ancient DNA Resource (*n* = 19,118 ancient and 23,089 total samples) recapitulates human evolutionary history and identifies previously unknown genetic duplicates and likely sample mix-ups, demonstrating `fastpmr`’s utility for ancient DNA analysis and quality control at scale.
