## Supplementary Table S1: AADR v66.p1 Potential Spurious Duplicates for "Systematic inference of biological relatedness across the global ancient DNA record"

individual_id	genetic_id1	genetic_id2	site_overlap	mismatch_rate	mismatch_rate_95_ci_lower	mismatch_rate_95_ci_upper	publication1	publication2	skeletal_code1	skeletal_code2	date1	date2	group_id1	group_id2	locality1	locality2	political_entity1	political_entity2	lat1	lon1	lat2	lon2
UKR116_Saag	UKR116_Saag.SG	UKR116_Saag_alt.SG	93476	0.258173	0.255378	0.260989	SaagThomasSciAdv2025	SaagThomasSciAdv2025	kurgan 2, burial 2 (central grave (primary burial) (Karavan, Kharkiv)	kurgan 2, burial 2 (central grave (primary burial) (Karavan, Kharkiv)	775-516 calBCE (2491±28, UBA-48155)	775-516 calBCE (2491±28, UBA-48155)	Ukraine_LIA_Scythian	Ukraine_LIA_Scythian	Karavan (Forest-steppe, Siversky Donets basin, Kharkiv)	Karavan (Forest-steppe, Siversky Donets basin, Kharkiv)	Ukraine	Ukraine	49.926	35.8806	49.926	35.8806
I3139	I3139_alt.AG	I3139.SG	779418	0.25482	0.253853	0.255788	PattersonReichNature2021	AkbariReichNature2026	ORC_IVa_88.10	ORC_IVa_88.10	3800-3000 BCE	3800-3000 BCE	Scotland_RaschoilleCave_N-olowEEF	Scotland_RaschoilleCave_N	Raschoille Cave (Scotland, Argyll and Bute, Oban)	Raschoille Cave (Scotland, Argyll and Bute, Oban)	United Kingdom	United Kingdom	56.403333	-5.478056	56.403333	-5.478056
I3139	I3139.AG	I3139_alt.AG	705418	0.253556	0.252542	0.254573	OlaldeReichNature2018	PattersonReichNature2021	ORC_IVa_88.10	ORC_IVa_88.10	3800-3000 BCE	3800-3000 BCE	Scotland_RaschoilleCave_N-olowEEF	Scotland_RaschoilleCave_N-olowEEF	Raschoille Cave (Scotland, Argyll and Bute, Oban)	Raschoille Cave (Scotland, Argyll and Bute, Oban)	United Kingdom	United Kingdom	56.403333	-5.478056	56.403333	-5.478056
KPT002	KPT002.AG	KPT002_alt.SG	206913	0.243436	0.241591	0.24529	YuKrauseCell2020	YuKrauseCell2020	8300 petrous left	(RIMA_MSU_8300, Khaptsagai, 1927, burial 7)	2191-1770 calBCE [union of two dates: 2191-1965 calBCE (4033±31 BP, corrected for FWRE), 1920-1770 calBCE (3915±19 BP, corrected for FWRE)]	2191-1770 calBCE [union of two dates: 2191-1965 calBCE (4033±31 BP, corrected for FWRE), 1920-1770 calBCE (3915±19 BP, corrected for FWRE)]	Russia_Irkutsk_EBA	Russia_Irkutsk_EBA	Khaptsagai (Irkutsk Oblast, Bayandayevskiy District)	Khaptsagai (Irkutsk Oblast, Bayandayevskiy District)	Russia	Russia	53.044528	105.510583	53.044528	105.510583
KPT002	KPT002.AG.SG	KPT002_alt.SG	261375	0.242946	0.241306	0.244594	YuKrauseCell2020	YuKrauseCell2020	8300 petrous left	(RIMA_MSU_8300, Khaptsagai, 1927, burial 7)	2191-1770 calBCE [union of two dates: 2191-1965 calBCE (4033±31 BP, corrected for FWRE), 1920-1770 calBCE (3915±19 BP, corrected for FWRE)]	2191-1770 calBCE [union of two dates: 2191-1965 calBCE (4033±31 BP, corrected for FWRE), 1920-1770 calBCE (3915±19 BP, corrected for FWRE)]	Russia_Irkutsk_EBA	Russia_Irkutsk_EBA	Khaptsagai (Irkutsk Oblast, Bayandayevskiy District)	Khaptsagai (Irkutsk Oblast, Bayandayevskiy District)	Russia	Russia	53.044528	105.510583	53.044528	105.510583
KPT002	KPT002.AG.SG	KPT002_alt.AG.SG	634090	0.242343	0.241289	0.243399	YuKrauseCell2020	YuKrauseCell2020	8300 petrous left	(RIMA_MSU_8300, Khaptsagai, 1927, burial 7)	2191-1770 calBCE [union of two dates: 2191-1965 calBCE (4033±31 BP, corrected for FWRE), 1920-1770 calBCE (3915±19 BP, corrected for FWRE)]	2191-1770 calBCE [union of two dates: 2191-1965 calBCE (4033±31 BP, corrected for FWRE), 1920-1770 calBCE (3915±19 BP, corrected for FWRE)]	Russia_Irkutsk_EBA	Russia_Irkutsk_EBA	Khaptsagai (Irkutsk Oblast, Bayandayevskiy District)	Khaptsagai (Irkutsk Oblast, Bayandayevskiy District)	Russia	Russia	53.044528	105.510583	53.044528	105.510583
KPT002	KPT002.AG.SG	KPT002_alt.AG	563841	0.241997	0.240881	0.243117	YuKrauseCell2020	YuKrauseCell2020	8300 petrous left	(RIMA_MSU_8300, Khaptsagai, 1927, burial 7)	2191-1770 calBCE [union of two dates: 2191-1965 calBCE (4033±31 BP, corrected for FWRE), 1920-1770 calBCE (3915±19 BP, corrected for FWRE)]	2191-1770 calBCE [union of two dates: 2191-1965 calBCE (4033±31 BP, corrected for FWRE), 1920-1770 calBCE (3915±19 BP, corrected for FWRE)]	Russia_Irkutsk_EBA	Russia_Irkutsk_EBA	Khaptsagai (Irkutsk Oblast, Bayandayevskiy District)	Khaptsagai (Irkutsk Oblast, Bayandayevskiy District)	Russia	Russia	53.044528	105.510583	53.044528	105.510583
KPT002	KPT002.AG	KPT002_alt.AG.SG	508699	0.241666	0.240491	0.242844	YuKrauseCell2020	YuKrauseCell2020	8300 petrous left	(RIMA_MSU_8300, Khaptsagai, 1927, burial 7)	2191-1770 calBCE [union of two dates: 2191-1965 calBCE (4033±31 BP, corrected for FWRE), 1920-1770 calBCE (3915±19 BP, corrected for FWRE)]	2191-1770 calBCE [union of two dates: 2191-1965 calBCE (4033±31 BP, corrected for FWRE), 1920-1770 calBCE (3915±19 BP, corrected for FWRE)]	Russia_Irkutsk_EBA	Russia_Irkutsk_EBA	Khaptsagai (Irkutsk Oblast, Bayandayevskiy District)	Khaptsagai (Irkutsk Oblast, Bayandayevskiy District)	Russia	Russia	53.044528	105.510583	53.044528	105.510583
KPT002	KPT002.AG	KPT002_alt.AG	462153	0.241431	0.240199	0.242667	YuKrauseCell2020	YuKrauseCell2020	8300 petrous left	(RIMA_MSU_8300, Khaptsagai, 1927, burial 7)	2191-1770 calBCE [union of two dates: 2191-1965 calBCE (4033±31 BP, corrected for FWRE), 1920-1770 calBCE (3915±19 BP, corrected for FWRE)]	2191-1770 calBCE [union of two dates: 2191-1965 calBCE (4033±31 BP, corrected for FWRE), 1920-1770 calBCE (3915±19 BP, corrected for FWRE)]	Russia_Irkutsk_EBA	Russia_Irkutsk_EBA	Khaptsagai (Irkutsk Oblast, Bayandayevskiy District)	Khaptsagai (Irkutsk Oblast, Bayandayevskiy District)	Russia	Russia	53.044528	105.510583	53.044528	105.510583
KPT002	KPT002.SG	KPT002_alt.AG	454452	0.240122	0.238882	0.241366	YuKrauseCell2020	YuKrauseCell2020	8300 petrous left	(RIMA_MSU_8300, Khaptsagai, 1927, burial 7)	2191-1770 calBCE [union of two dates: 2191-1965 calBCE (4033±31 BP, corrected for FWRE), 1920-1770 calBCE (3915±19 BP, corrected for FWRE)]	2191-1770 calBCE [union of two dates: 2191-1965 calBCE (4033±31 BP, corrected for FWRE), 1920-1770 calBCE (3915±19 BP, corrected for FWRE)]	Russia_Irkutsk_EBA	Russia_Irkutsk_EBA	Khaptsagai (Irkutsk Oblast, Bayandayevskiy District)	Khaptsagai (Irkutsk Oblast, Bayandayevskiy District)	Russia	Russia	53.044528	105.510583	53.044528	105.510583
KPT002	KPT002.SG	KPT002_alt.SG	212792	0.239967	0.238157	0.241786	YuKrauseCell2020	YuKrauseCell2020	8300 petrous left	(RIMA_MSU_8300, Khaptsagai, 1927, burial 7)	2191-1770 calBCE [union of two dates: 2191-1965 calBCE (4033±31 BP, corrected for FWRE), 1920-1770 calBCE (3915±19 BP, corrected for FWRE)]	2191-1770 calBCE [union of two dates: 2191-1965 calBCE (4033±31 BP, corrected for FWRE), 1920-1770 calBCE (3915±19 BP, corrected for FWRE)]	Russia_Irkutsk_EBA	Russia_Irkutsk_EBA	Khaptsagai (Irkutsk Oblast, Bayandayevskiy District)	Khaptsagai (Irkutsk Oblast, Bayandayevskiy District)	Russia	Russia	53.044528	105.510583	53.044528	105.510583
KPT002	KPT002.SG	KPT002_alt.AG.SG	514512	0.239847	0.238682	0.241015	YuKrauseCell2020	YuKrauseCell2020	8300 petrous left	(RIMA_MSU_8300, Khaptsagai, 1927, burial 7)	2191-1770 calBCE [union of two dates: 2191-1965 calBCE (4033±31 BP, corrected for FWRE), 1920-1770 calBCE (3915±19 BP, corrected for FWRE)]	2191-1770 calBCE [union of two dates: 2191-1965 calBCE (4033±31 BP, corrected for FWRE), 1920-1770 calBCE (3915±19 BP, corrected for FWRE)]	Russia_Irkutsk_EBA	Russia_Irkutsk_EBA	Khaptsagai (Irkutsk Oblast, Bayandayevskiy District)	Khaptsagai (Irkutsk Oblast, Bayandayevskiy District)	Russia	Russia	53.044528	105.510583	53.044528	105.510583
LEO056	LEO056_alt2.AG	LEO056_alt5.AG	121039	0.22363	0.221292	0.225987	WangHofmanováNature2025	WangHofmanováNature2025	no information (LEO056)	no information (LEO101)	650-800 CE	650-800 CE	Austria_Avar	Austria_Avar	Leobersdorf (Lower Austria, Baden District)	Leobersdorf (Lower Austria, Baden District)	Austria	Austria	47.916667	16.216667	47.916667	16.216667
LEO056	LEO056.AG	LEO056_alt5.AG	118797	0.223364	0.221005	0.225742	WangHofmanováNature2025	WangHofmanováNature2025	no information (LEO056)	no information (LEO101)	650-800 CE	650-800 CE	Austria_Avar-1	Austria_Avar	Leobersdorf (Lower Austria, Baden District)	Leobersdorf (Lower Austria, Baden District)	Austria	Austria	47.916667	16.216667	47.916667	16.216667
LEO056	LEO056_alt1.AG	LEO056_alt2.AG	98383	0.221207	0.218624	0.223811	WangHofmanováNature2025	WangHofmanováNature2025	no information (LEO101)	no information (LEO056)	650-800 CE	650-800 CE	Austria_Avar-1	Austria_Avar	Leobersdorf (Lower Austria, Baden District)	Leobersdorf (Lower Austria, Baden District)	Austria	Austria	47.916667	16.216667	47.916667	16.216667
LEO056	LEO056.AG	LEO056_alt1.AG	96598	0.220667	0.218063	0.223293	WangHofmanováNature2025	WangHofmanováNature2025	no information (LEO056)	no information (LEO101)	650-800 CE	650-800 CE	Austria_Avar-1	Austria_Avar-1	Leobersdorf (Lower Austria, Baden District)	Leobersdorf (Lower Austria, Baden District)	Austria	Austria	47.916667	16.216667	47.916667	16.216667
I7342	I7342_alt1.SG	I7342.AG	208255	0.219255	0.217483	0.221037	SikoraWillerslevNature2019	HarneyPinhasiGenomeRes2021	Specimen 167, 189 (Mos92)	Specimen 167, 189 (Mos92)	970-1210 calCE (1760±15 BP, PSUAMS-5476)	970-1210 calCE (1760±15 BP, PSUAMS-5476)	Russia_Chukotka_EarlyModern_OldBeringSea	Russia_Chukotka_EarlyModern_OldBeringSea	Ekven (Chukotka Autonomous Okrug, Chukotsky District)	Ekven (Chukotka Autonomous Okrug, Chukotsky District)	Russia	Russia	66.121383	-170.460341	66.121383	-170.460341
I7342	I7342_alt1.SG	I7342.SG	207624	0.215625	0.213862	0.2174	SikoraWillerslevNature2019	SikoraWillerslevNature2019	Specimen 167, 189 (Mos92)	Specimen 10, 156 (Mos91)	970-1210 calCE (1760±15 BP, PSUAMS-5476)	970-1210 calCE (1760±15 BP, PSUAMS-5476)	Russia_Chukotka_EarlyModern_OldBeringSea	Russia_Chukotka_EarlyModern_OldBeringSea	Ekven (Chukotka Autonomous Okrug, Chukotsky District)	Ekven (Chukotka Autonomous Okrug, Chukotsky District)	Russia	Russia	66.121383	-170.460341	66.121383	-170.460341
LEO056	LEO056_d.AG	LEO056_alt5.AG	51041	0.215062	0.211519	0.218648	WangHofmanováNature2025	WangHofmanováNature2025	no information (LEO056)	no information (LEO101)	650-800 CE	650-800 CE	Austria_Avar	Austria_Avar	Leobersdorf (Lower Austria, Baden District)	Leobersdorf (Lower Austria, Baden District)	Austria	Austria	47.916667	16.216667	47.916667	16.216667
YCH017	YCH017.AG	YCH017_alt2.AG	586505	0.212469	0.211424	0.213518	BarqueraKrauseNature2024	BarqueraKrauseNature2024	YCH041	YCH059	550-1200 CE	550-1200 CE	Mexico_LateClassic	Mexico_LateClassic	Chichén Itzá (Yucatán)	Chichén Itzá (Yucatán)	Mexico	Mexico	20.683056	-88.568611	20.683056	-88.568611
HGDP00551	A_Papuan-16.DG	HGDP00551.DG	1062944	0.212192	0.211416	0.212971	MeyerPääboScience2012	Byrska-BishopZodyCell2022	no information (HGDP00551)	no information (HGDP00551)	present	present	Papuan-Discovery	Papuan	Iatmul and Kwoma societies (New Guinea, Middle Sepik River Region)	Iatmul and Kwoma societies (New Guinea, Middle Sepik River Region)	Papua New Guinea	Papua New Guinea	-4	143	-4	143
YCH017	YCH017.AG	YCH017_alt1.AG	586905	0.212167	0.211123	0.213215	BarqueraKrauseNature2024	BarqueraKrauseNature2024	YCH041	YCH049	550-1200 CE	550-1200 CE	Mexico_LateClassic	Mexico_LateClassic	Chichén Itzá (Yucatán)	Chichén Itzá (Yucatán)	Mexico	Mexico	20.683056	-88.568611	20.683056	-88.568611
YCH017	YCH017_alt3.AG	YCH017_alt2.AG	369649	0.211979	0.210665	0.2133	BarqueraKrauseNature2024	BarqueraKrauseNature2024	YCH046	YCH059	550-1200 CE	550-1200 CE	Mexico_LateClassic	Mexico_LateClassic	Chichén Itzá (Yucatán)	Chichén Itzá (Yucatán)	Mexico	Mexico	20.683056	-88.568611	20.683056	-88.568611
HGDP00542	S_Papuan-9.DG	HGDP00542.DG	1036372	0.211869	0.211084	0.212657	MallickReichNature2016	Byrska-BishopZodyCell2022	no information (HGDP00542)	no information (HGDP00542)	present	present	Papuan	Papuan	Iatmul and Kwoma societies (New Guinea, Middle Sepik River Region)	Iatmul and Kwoma societies (New Guinea, Middle Sepik River Region)	Papua New Guinea	Papua New Guinea	-4	143	-4	143
LEO056	LEO056_alt1.AG	LEO056_d.AG	41917	0.2118	0.207915	0.215737	WangHofmanováNature2025	WangHofmanováNature2025	no information (LEO101)	no information (LEO056)	650-800 CE	650-800 CE	Austria_Avar-1	Austria_Avar	Leobersdorf (Lower Austria, Baden District)	Leobersdorf (Lower Austria, Baden District)	Austria	Austria	47.916667	16.216667	47.916667	16.216667
YCH017	YCH017_alt5.AG	YCH017.AG	60051	0.21152	0.208272	0.214805	BarqueraKrauseNature2024	BarqueraKrauseNature2024	YCH017	YCH041	550-1200 CE	550-1200 CE	Mexico_LateClassic	Mexico_LateClassic	Chichén Itzá (Yucatán)	Chichén Itzá (Yucatán)	Mexico	Mexico	20.683056	-88.568611	20.683056	-88.568611
YCH017	YCH017_alt3.AG	YCH017_alt1.AG	365027	0.211195	0.209874	0.212522	BarqueraKrauseNature2024	BarqueraKrauseNature2024	YCH046	YCH049	550-1200 CE	550-1200 CE	Mexico_LateClassic	Mexico_LateClassic	Chichén Itzá (Yucatán)	Chichén Itzá (Yucatán)	Mexico	Mexico	20.683056	-88.568611	20.683056	-88.568611
YCH017	YCH017.AG	YCH017_alt3.AG	538106	0.211083	0.209995	0.212175	BarqueraKrauseNature2024	BarqueraKrauseNature2024	YCH041	YCH046	550-1200 CE	550-1200 CE	Mexico_LateClassic	Mexico_LateClassic	Chichén Itzá (Yucatán)	Chichén Itzá (Yucatán)	Mexico	Mexico	20.683056	-88.568611	20.683056	-88.568611
YCH017	YCH017_alt6.AG	YCH017.AG	30105	0.210995	0.206423	0.215641	BarqueraKrauseNature2024	BarqueraKrauseNature2024	YCH019	YCH041	550-1200 CE	550-1200 CE	Mexico_LateClassic	Mexico_LateClassic	Chichén Itzá (Yucatán)	Chichén Itzá (Yucatán)	Mexico	Mexico	20.683056	-88.568611	20.683056	-88.568611
YCH017	YCH017_alt5.AG	YCH017_alt1.AG	44322	0.210076	0.206309	0.213894	BarqueraKrauseNature2024	BarqueraKrauseNature2024	YCH017	YCH049	550-1200 CE	550-1200 CE	Mexico_LateClassic	Mexico_LateClassic	Chichén Itzá (Yucatán)	Chichén Itzá (Yucatán)	Mexico	Mexico	20.683056	-88.568611	20.683056	-88.568611
YCH017	YCH017_alt3.AG	YCH017_alt4.AG	205623	0.20984	0.208086	0.211606	BarqueraKrauseNature2024	BarqueraKrauseNature2024	YCH046	YCH057	550-1200 CE	550-1200 CE	Mexico_LateClassic	Mexico_LateClassic	Chichén Itzá (Yucatán)	Chichén Itzá (Yucatán)	Mexico	Mexico	20.683056	-88.568611	20.683056	-88.568611
YCH017	YCH017_alt4.AG	YCH017_alt2.AG	221626	0.209813	0.208123	0.211513	BarqueraKrauseNature2024	BarqueraKrauseNature2024	YCH057	YCH059	550-1200 CE	550-1200 CE	Mexico_LateClassic	Mexico_LateClassic	Chichén Itzá (Yucatán)	Chichén Itzá (Yucatán)	Mexico	Mexico	20.683056	-88.568611	20.683056	-88.568611
YCH017	YCH017_alt1.AG	YCH017_alt2.AG	394728	0.209704	0.208437	0.210977	BarqueraKrauseNature2024	BarqueraKrauseNature2024	YCH049	YCH059	550-1200 CE	550-1200 CE	Mexico_LateClassic	Mexico_LateClassic	Chichén Itzá (Yucatán)	Chichén Itzá (Yucatán)	Mexico	Mexico	20.683056	-88.568611	20.683056	-88.568611
YCH017	YCH017.AG	YCH017_alt4.AG	299844	0.209636	0.208182	0.211096	BarqueraKrauseNature2024	BarqueraKrauseNature2024	YCH041	YCH057	550-1200 CE	550-1200 CE	Mexico_LateClassic	Mexico_LateClassic	Chichén Itzá (Yucatán)	Chichén Itzá (Yucatán)	Mexico	Mexico	20.683056	-88.568611	20.683056	-88.568611
YCH017	YCH017_alt5.AG	YCH017_alt3.AG	42056	0.209221	0.20536	0.213135	BarqueraKrauseNature2024	BarqueraKrauseNature2024	YCH017	YCH046	550-1200 CE	550-1200 CE	Mexico_LateClassic	Mexico_LateClassic	Chichén Itzá (Yucatán)	Chichén Itzá (Yucatán)	Mexico	Mexico	20.683056	-88.568611	20.683056	-88.568611
YCH017	YCH017_alt1.AG	YCH017_alt4.AG	216572	0.208831	0.207124	0.210548	BarqueraKrauseNature2024	BarqueraKrauseNature2024	YCH049	YCH057	550-1200 CE	550-1200 CE	Mexico_LateClassic	Mexico_LateClassic	Chichén Itzá (Yucatán)	Chichén Itzá (Yucatán)	Mexico	Mexico	20.683056	-88.568611	20.683056	-88.568611
YCH017	YCH017_alt5.AG	YCH017_alt2.AG	45117	0.20868	0.204955	0.212454	BarqueraKrauseNature2024	BarqueraKrauseNature2024	YCH017	YCH059	550-1200 CE	550-1200 CE	Mexico_LateClassic	Mexico_LateClassic	Chichén Itzá (Yucatán)	Chichén Itzá (Yucatán)	Mexico	Mexico	20.683056	-88.568611	20.683056	-88.568611
CAO004	CAO004_alt.AG	CAO004.AG	34995	0.191627	0.187538	0.195785	NägeleSchroederScience2020	NägeleSchroederScience2020	E77; C116 (CAO004)	E77; C116 (CAO004)	650-900 CE	650-900 CE	Cuba_PreCeramic-2	Cuba_PreCeramic	Canimar Abajo (Northwestern Cuba, Matanzas)	Canimar Abajo (Northwestern Cuba, Matanzas)	Cuba	Cuba	23.038	-81.497	23.038	-81.497
CAO004	CAO004_alt.AG	CAO004.AG.TW	43527	0.191559	0.18789	0.195283	NägeleSchroederScience2020	NägeleSchroederScience2020	E77; C116 (CAO004)	Cranio 77 (P15845)	650-900 CE	650-900 CE	Cuba_PreCeramic-2	Cuba_PreCeramic	Canimar Abajo (Northwestern Cuba, Matanzas)	Canimar Abajo (Northwestern Cuba, Matanzas)	Cuba	Cuba	23.038	-81.497	23.038	-81.497
FRA034	FRA034_alt1.SG	FRA034.SG	289640	0.178756	0.177365	0.180156	SeersholmSikoraNature2024	SeersholmSikoraNature2024	CGG100172, gok013b1, gok013b2	CGG100177	3015-2912 calBCE (4358±13 BP) [R_Combine: (4340±15 BP; UCIAMS-278078), (4390±20 BP; UCIAMS-278080)]	3015-2912 calBCE (4358±13 BP) [R_Combine: (4340±15 BP; UCIAMS-278078), (4390±20 BP; UCIAMS-278080)]	Sweden_N	Sweden_N	Frälsegården (Västra Götalands län, Falköping, Falbygden)	Frälsegården (Västra Götalands län, Falköping, Falbygden)	Sweden	Sweden	58.1644	13.4547	58.1644	13.4547
