## Supplementary Table S3: AADR v66.p1 Potential Cross-Site Relatives for "Systematic inference of biological relatedness across the global ancient DNA record"

individual_id1	individual_id2	genetic_id1	genetic_id2	site_overlap	mismatch_rate	mismatch_rate_95_ci_lower	mismatch_rate_95_ci_upper	publication1	publication2	skeletal_code1	skeletal_code2	date1	date2	group_id1	group_id2	locality1	locality2	political_entity1	political_entity2	lat1	lon1	lat2	lon2	distance_km
VK264	DA41	VK264_d.SG	DA41_d.SG	39019	0.174992	0.171254	0.178794	MargaryanWillerslevNature2020	DamgaardWillerslevNature2018	UK_Dorset-3744	CGG_2_016447, XiongNu 94, Hovsgol, Grave #14	950-1050 CE	351-54 calBCE (2147±27 BP, UBA-31154)	England_Viking	Mongolia_Khovsgol_XiongnuPeriod-oEurope	Ridgeway Hill Mass Grave (England, Dorset, Weymouth)	Unknown, IKh-Uul (Khövsgöl Province, IKh-Uul District)	United Kingdom	Mongolia	50.6710879	-2.465799	49.2744444	101.715833	6782
LSC005	DA41	LSC005.SG	DA41_d.SG	34113	0.177997	0.173974	0.182092	SaupeScheibCurrBiol2021	DamgaardWillerslevNature2018	Room 2. US31 R.346 D1; D3	CGG_2_016447, XiongNu 94, Hovsgol, Grave #14	2868-2497 calBCE (4097±39 BP, UBA-41605)	351-54 calBCE (2147±27 BP, UBA-31154)	Italy_Lazio	Mongolia_Khovsgol_XiongnuPeriod-oEurope	Grotta La Sassa (Lazio, Latino, Sonnino)	Unknown, IKh-Uul (Khövsgöl Province, IKh-Uul District)	Italy	Mongolia	41.425119	13.236332	49.2744444	101.715833	6565
SB671	DA41	SB671.SG	DA41_d.SG	36477	0.173973	0.170117	0.177897	BraceBarnesCurrBiol2022	DamgaardWillerslevNature2018	sk78	CGG_2_016447, XiongNu 94, Hovsgol, Grave #14	1045-1261 calCE (875±34 BP, Wk-16920)	351-54 calBCE (2147±27 BP, UBA-31154)	England_Medieval	Mongolia_Khovsgol_XiongnuPeriod-oEurope	Norwich (England, Norwich, Chapelfield Shopping Center, well shaft)	Unknown, IKh-Uul (Khövsgöl Province, IKh-Uul District)	United Kingdom	Mongolia	52.625551	1.291518	49.2744444	101.715833	6444
SB696	DA41	SB696.SG	DA41_d.SG	51391	0.176218	0.172948	0.179536	BraceBarnesCurrBiol2022	DamgaardWillerslevNature2018	sk68	CGG_2_016447, XiongNu 94, Hovsgol, Grave #14	1150-1250 CE	351-54 calBCE (2147±27 BP, UBA-31154)	England_Medieval	Mongolia_Khovsgol_XiongnuPeriod-oEurope	Norwich (England, Norwich, Chapelfield Shopping Center, well shaft)	Unknown, IKh-Uul (Khövsgöl Province, IKh-Uul District)	United Kingdom	Mongolia	52.625551	1.291518	49.2744444	101.715833	6444
DA41	FRA034	DA41_d.SG	FRA034_d.SG	55915	0.179755	0.176594	0.18296	DamgaardWillerslevNature2018	SeersholmSikoraNature2024	CGG_2_016447, XiongNu 94, Hovsgol, Grave #14	CGG100177	351-54 calBCE (2147±27 BP, UBA-31154)	3015-2912 calBCE (4358±13 BP) [R_Combine: (4340±15 BP; UCIAMS-278078), (4390±20 BP; UCIAMS-278080)]	Mongolia_Khovsgol_XiongnuPeriod-oEurope	Sweden_N	Unknown, IKh-Uul (Khövsgöl Province, IKh-Uul District)	Frälsegården (Västra Götalands län, Falköping, Falbygden)	Mongolia	Sweden	49.2744444	101.715833	58.1644	13.4547	5464
VK344	DA41	VK344_d.SG	DA41_d.SG	49670	0.177129	0.173797	0.180512	MargaryanWillerslevNature2020	DamgaardWillerslevNature2018	Oland_1030	CGG_2_016447, XiongNu 94, Hovsgol, Grave #14	800-1100 CE	351-54 calBCE (2147±27 BP, UBA-31154)	Sweden_Viking	Mongolia_Khovsgol_XiongnuPeriod-oEurope	Oland	Unknown, IKh-Uul (Khövsgöl Province, IKh-Uul District)	Sweden	Mongolia	56.8792364	16.7212765	49.2744444	101.715833	5366
VK343	DA41	VK343_d.SG	DA41_d.SG	57448	0.173966	0.170888	0.177088	MargaryanWillerslevNature2020	DamgaardWillerslevNature2018	Oland_1021	CGG_2_016447, XiongNu 94, Hovsgol, Grave #14	800-1100 CE	351-54 calBCE (2147±27 BP, UBA-31154)	Sweden_Viking	Mongolia_Khovsgol_XiongnuPeriod-oEurope	Oland	Unknown, IKh-Uul (Khövsgöl Province, IKh-Uul District)	Sweden	Mongolia	56.8792364	16.7212765	49.2744444	101.715833	5366
VK264	DA30	VK264_d.SG	DA30_d.SG	50214	0.177341	0.174025	0.180706	MargaryanWillerslevNature2020	DamgaardWillerslevNature2018	UK_Dorset-3744	CGG_2_015432, KS64, Naurzum, Kurgan (3), Naurzumskijzapobednik	950-1050 CE	96 calBCE - 114 calCE (2013±32 BP, UBA-31152)	England_Viking	Kazakhstan_Sarmatian	Ridgeway Hill Mass Grave (England, Dorset, Weymouth)	Naurzum (Kostanay Region, Nauyrzym District)	United Kingdom	Kazakhstan	50.6710879	-2.465799	51.555563	64.705221	4520
SB606	DA30	SB606.SG	DA30_d.SG	39026	0.179701	0.175923	0.183541	BraceBarnesCurrBiol2022	DamgaardWillerslevNature2018	Sk 75	CGG_2_015432, KS64, Naurzum, Kurgan (3), Naurzumskijzapobednik	1150-1250 CE	96 calBCE - 114 calCE (2013±32 BP, UBA-31152)	England_Medieval	Kazakhstan_Sarmatian	Norwich (England, Norwich, Chapelfield Shopping Center, well shaft)	Naurzum (Kostanay Region, Nauyrzym District)	United Kingdom	Kazakhstan	52.625551	1.291518	51.555563	64.705221	4191
SB671	DA30	SB671.SG	DA30_d.SG	46845	0.175088	0.171673	0.178556	BraceBarnesCurrBiol2022	DamgaardWillerslevNature2018	sk78	CGG_2_015432, KS64, Naurzum, Kurgan (3), Naurzumskijzapobednik	1045-1261 calCE (875±34 BP, Wk-16920)	96 calBCE - 114 calCE (2013±32 BP, UBA-31152)	England_Medieval	Kazakhstan_Sarmatian	Norwich (England, Norwich, Chapelfield Shopping Center, well shaft)	Naurzum (Kostanay Region, Nauyrzym District)	United Kingdom	Kazakhstan	52.625551	1.291518	51.555563	64.705221	4191
SB696	DA30	SB696.SG	DA30_d.SG	65314	0.176654	0.173748	0.179598	BraceBarnesCurrBiol2022	DamgaardWillerslevNature2018	sk68	CGG_2_015432, KS64, Naurzum, Kurgan (3), Naurzumskijzapobednik	1150-1250 CE	96 calBCE - 114 calCE (2013±32 BP, UBA-31152)	England_Medieval	Kazakhstan_Sarmatian	Norwich (England, Norwich, Chapelfield Shopping Center, well shaft)	Naurzum (Kostanay Region, Nauyrzym District)	United Kingdom	Kazakhstan	52.625551	1.291518	51.555563	64.705221	4191
LSC005	DA30	LSC005.SG	DA30_d.SG	43871	0.175856	0.172322	0.179447	SaupeScheibCurrBiol2021	DamgaardWillerslevNature2018	Room 2. US31 R.346 D1; D3	CGG_2_015432, KS64, Naurzum, Kurgan (3), Naurzumskijzapobednik	2868-2497 calBCE (4097±39 BP, UBA-41605)	96 calBCE - 114 calCE (2013±32 BP, UBA-31152)	Italy_Lazio	Kazakhstan_Sarmatian	Grotta La Sassa (Lazio, Latino, Sonnino)	Naurzum (Kostanay Region, Nauyrzym District)	Italy	Kazakhstan	41.425119	13.236332	51.555563	64.705221	4007
DA41	DA381	DA41_d.SG	DA381_d.SG	54319	0.158232	0.155187	0.161325	DamgaardWillerslevNature2018	DamgaardWillerslevScience2018	CGG_2_016447, XiongNu 94, Hovsgol, Grave #14	Excavation 2, room 18, near tolos B, 6286-89	351-54 calBCE (2147±27 BP, UBA-31154)	3367-3098 calBCE (4530±40 BP, UBA-33660)	Mongolia_Khovsgol_XiongnuPeriod-oEurope	Turkmenistan_C	Unknown, IKh-Uul (Khövsgöl Province, IKh-Uul District)	Geoksyur (Ahai Region, Tejen)	Mongolia	Turkmenistan	49.2744444	101.715833	37.1907	61.0343	3507
VK394	DA30	VK394_d.SG	DA30_d.SG	35238	0.162779	0.158961	0.16667	MargaryanWillerslevNature2020	DamgaardWillerslevNature2018	Norway_Hedmark 4460	CGG_2_015432, KS64, Naurzum, Kurgan (3), Naurzumskijzapobednik	900-1000 CE	96 calBCE - 114 calCE (2013±32 BP, UBA-31152)	Norway_Viking	Kazakhstan_Sarmatian	Arnestad store (24/1) (Nor South, Hedmark, Åmot)	Naurzum (Kostanay Region, Nauyrzym District)	Norway	Kazakhstan	61.15	11.34	51.555563	64.705221	3349
Vt779	DA41	Vt779.SG	DA41_d.SG	32778	0.171334	0.167294	0.175452	McCollWillerslevScience2018	DamgaardWillerslevNature2018	20779, NN.MX3	CGG_2_016447, XiongNu 94, Hovsgol, Grave #14	386-206 calBCE (2242±24 BP, OxA-35979)	351-54 calBCE (2147±27 BP, UBA-31154)	Vietnam_BA_DongSon	Mongolia_Khovsgol_XiongnuPeriod-oEurope	Nui Nap (Thanh Hoa Province, Thanh Hóa)	Unknown, IKh-Uul (Khövsgöl Province, IKh-Uul District)	Vietnam	Mongolia	19.801	105.75	49.2744444	101.715833	3297
Vt781	DA41	Vt781.SG	DA41_d.SG	32627	0.174825	0.170742	0.178984	McCollWillerslevScience2018	DamgaardWillerslevNature2018	20781, 76.NN.M1A	CGG_2_016447, XiongNu 94, Hovsgol, Grave #14	389-207 calBCE (2248±24 BP, OxA-35980)	351-54 calBCE (2147±27 BP, UBA-31154)	Vietnam_BA_DongSon	Mongolia_Khovsgol_XiongnuPeriod-oEurope	Nui Nap (Thanh Hoa Province, Thanh Hóa)	Unknown, IKh-Uul (Khövsgöl Province, IKh-Uul District)	Vietnam	Mongolia	19.801	105.75	49.2744444	101.715833	3297
DA30	FRA034	DA30_d.SG	FRA034_d.SG	71609	0.178693	0.175904	0.181516	DamgaardWillerslevNature2018	SeersholmSikoraNature2024	CGG_2_015432, KS64, Naurzum, Kurgan (3), Naurzumskijzapobednik	CGG100177	96 calBCE - 114 calCE (2013±32 BP, UBA-31152)	3015-2912 calBCE (4358±13 BP) [R_Combine: (4340±15 BP; UCIAMS-278078), (4390±20 BP; UCIAMS-278080)]	Kazakhstan_Sarmatian	Sweden_N	Naurzum (Kostanay Region, Nauyrzym District)	Frälsegården (Västra Götalands län, Falköping, Falbygden)	Kazakhstan	Sweden	51.555563	64.705221	58.1644	13.4547	3276
VK344	DA30	VK344_d.SG	DA30_d.SG	63971	0.176611	0.173676	0.179586	MargaryanWillerslevNature2020	DamgaardWillerslevNature2018	Oland_1030	CGG_2_015432, KS64, Naurzum, Kurgan (3), Naurzumskijzapobednik	800-1100 CE	96 calBCE - 114 calCE (2013±32 BP, UBA-31152)	Sweden_Viking	Kazakhstan_Sarmatian	Oland	Naurzum (Kostanay Region, Nauyrzym District)	Sweden	Kazakhstan	56.8792364	16.7212765	51.555563	64.705221	3108
VK343	DA30	VK343_d.SG	DA30_d.SG	73707	0.178694	0.175945	0.181476	MargaryanWillerslevNature2020	DamgaardWillerslevNature2018	Oland_1021	CGG_2_015432, KS64, Naurzum, Kurgan (3), Naurzumskijzapobednik	800-1100 CE	96 calBCE - 114 calCE (2013±32 BP, UBA-31152)	Sweden_Viking	Kazakhstan_Sarmatian	Oland	Naurzum (Kostanay Region, Nauyrzym District)	Sweden	Kazakhstan	56.8792364	16.7212765	51.555563	64.705221	3108
DA41	DA27	DA41_d.SG	DA27_d.SG	61767	0.170593	0.167647	0.17358	DamgaardWillerslevNature2018	DamgaardWillerslevNature2018	CGG_2_016447, XiongNu 94, Hovsgol, Grave #14	CGG_2_015429, KS61, Halvay, Kurgan 3, 3A, Kostanay	351-54 calBCE (2147±27 BP, UBA-31154)	265-539 calCE (1641±33 BP, UBA-31149)	Mongolia_Khovsgol_XiongnuPeriod-oEurope	Kazakhstan_Hun_Nomad_Sarmatian	Unknown, IKh-Uul (Khövsgöl Province, IKh-Uul District)	Halvay (Kostanay Region, Beimbet Mylin District)	Mongolia	Kazakhstan	49.2744444	101.715833	52.836944	62.893611	2708
NEO57	DA41	NEO57.SG	DA41_d.SG	39723	0.176648	0.172929	0.18043	AllentoftWillerslevNature2024	DamgaardWillerslevNature2018	CGG_2_015369|KS1 (Bestamak, burial 117)	CGG_2_016447, XiongNu 94, Hovsgol, Grave #14	3011-2894 calBCE (4327±24 BP, OxA-39590)	351-54 calBCE (2147±27 BP, UBA-31154)	Kazakhstan_EBA	Mongolia_Khovsgol_XiongnuPeriod-oEurope	Biestamak (Kostanay Region, Auliekol District)	Unknown, IKh-Uul (Khövsgöl Province, IKh-Uul District)	Kazakhstan	Mongolia	52.166	64.533	49.2744444	101.715833	2608
DA41	DA30	DA41_d.SG	DA30_d.SG	83613	0.145575	0.143201	0.147982	DamgaardWillerslevNature2018	DamgaardWillerslevNature2018	CGG_2_016447, XiongNu 94, Hovsgol, Grave #14	CGG_2_015432, KS64, Naurzum, Kurgan (3), Naurzumskijzapobednik	351-54 calBCE (2147±27 BP, UBA-31154)	96 calBCE - 114 calCE (2013±32 BP, UBA-31152)	Mongolia_Khovsgol_XiongnuPeriod-oEurope	Kazakhstan_Sarmatian	Unknown, IKh-Uul (Khövsgöl Province, IKh-Uul District)	Naurzum (Kostanay Region, Nauyrzym District)	Mongolia	Kazakhstan	49.2744444	101.715833	51.555563	64.705221	2606
DA30	RISE554	DA30_d.SG	RISE554_d.SG	115585	0.171752	0.169589	0.173938	DamgaardWillerslevNature2018	AllentoftWillerslevNature2024	CGG_2_015432, KS64, Naurzum, Kurgan (3), Naurzumskijzapobednik	(CGG_2_011884, Afontova-Gora)	96 calBCE - 114 calCE (2013±32 BP, UBA-31152)	1077-920 calBCE (2840±20 BP) [R_Combine: (2880±25 BP, UCIAMS-147675), (2782±30 BP, OxA-31141)]	Kazakhstan_Sarmatian	Russia_KrasnoyarskKrai_LBA_Karasuk_Yenisei	Naurzum (Kostanay Region, Nauyrzym District)	Afontova-Gora (Krasnoyarsk Krai, Krasnoyarsk Municipality)	Kazakhstan	Russia	51.555563	64.705221	56.05	92.87	1901
BSB004	KLK002	BSB004.AG	KLK002.AG	43578	0.16763	0.164153	0.171167	Gnecchi-RusconeKrauseSciAdv2021	Gnecchi-RusconeKrauseSciAdv2021	BSB004.A	KLK002.A	500-200 BCE	700-1100 CE	Kazakhstan_IA_Sarmatian-3	Kazakhstan_Medieval	Bisoba (Aqtöbe Region, Martök District, Rodinkovka vilage)	Kayalyk-Mausoleum (Jetisu Region, Sarqan District)	Kazakhstan	Kazakhstan	50.65421	57.170474	45.65	80.24	1791
NIK005	DA30	NIK005.SG	DA30_d.SG	38195	0.169263	0.165536	0.173057	SaagMetspaluSciAdv2021	DamgaardWillerslevNature2018	Mos138 (Nikultsino, burial 3b or 40, 56)	CGG_2_015432, KS64, Naurzum, Kurgan (3), Naurzumskijzapobednik	2856-2576 calBCE (4107±19 BP) [R_Combine: (4100±20 BP, PSUAMS-4838), (4148±49 BP, UBA-41629)]	96 calBCE - 114 calCE (2013±32 BP, UBA-31152)	Russia_Yaroslav_EMBA	Kazakhstan_Sarmatian	Nikultsino (Yaroslav Oblast, Yaroslavsky District)	Naurzum (Kostanay Region, Nauyrzym District)	Russia	Kazakhstan	57.5292637	39.6699406	51.555563	64.705221	1734
DA30	Lib40al	DA30_d.SG	Lib40al.SG	31516	0.168105	0.164017	0.172274	DamgaardWillerslevNature2018	SharkoNedoluzhkoEJHG2024	CGG_2_015432, KS64, Naurzum, Kurgan (3), Naurzumskijzapobednik	Bratskie 1-e kurgany	96 calBCE - 114 calCE (2013±32 BP, UBA-31152)	200-400 CE	Kazakhstan_Sarmatian	Russia_Chechnya_Roman_MigrationPeriod	Naurzum (Kostanay Region, Nauyrzym District)	Bratskiye 1-ye Kurgany barrow cemetery (Chechnya Republic of)	Kazakhstan	Russia	51.555563	64.705221	47.764	41.45	1718
DA30	DA381	DA30_d.SG	DA381_d.SG	69532	0.158014	0.155321	0.160744	DamgaardWillerslevNature2018	DamgaardWillerslevScience2018	CGG_2_015432, KS64, Naurzum, Kurgan (3), Naurzumskijzapobednik	Excavation 2, room 18, near tolos B, 6286-89	96 calBCE - 114 calCE (2013±32 BP, UBA-31152)	3367-3098 calBCE (4530±40 BP, UBA-33660)	Kazakhstan_Sarmatian	Turkmenistan_C	Naurzum (Kostanay Region, Nauyrzym District)	Geoksyur (Ahai Region, Tejen)	Kazakhstan	Turkmenistan	51.555563	64.705221	37.1907	61.0343	1623
DA41	RISE554	DA41_d.SG	RISE554_d.SG	90091	0.157685	0.15532	0.160079	DamgaardWillerslevNature2018	AllentoftWillerslevNature2024	CGG_2_016447, XiongNu 94, Hovsgol, Grave #14	(CGG_2_011884, Afontova-Gora)	351-54 calBCE (2147±27 BP, UBA-31154)	1077-920 calBCE (2840±20 BP) [R_Combine: (2880±25 BP, UCIAMS-147675), (2782±30 BP, OxA-31141)]	Mongolia_Khovsgol_XiongnuPeriod-oEurope	Russia_KrasnoyarskKrai_LBA_Karasuk_Yenisei	Unknown, IKh-Uul (Khövsgöl Province, IKh-Uul District)	Afontova-Gora (Krasnoyarsk Krai, Krasnoyarsk Municipality)	Mongolia	Russia	49.2744444	101.715833	56.05	92.87	959
DA43	DA41	DA43_d.SG	DA41_d.SG	68390	0.165492	0.162726	0.168296	DamgaardWillerslevNature2018	DamgaardWillerslevNature2018	CGG_2_016449, XiongNu 96, Omnogobi, mass grave	CGG_2_016447, XiongNu 94, Hovsgol, Grave #14	400 BCE - 100 CE	351-54 calBCE (2147±27 BP, UBA-31154)	Mongolia_Omnogovi_XiongnuPeriod	Mongolia_Khovsgol_XiongnuPeriod-oEurope	Omnogobi (Ömnögovi Province, Nomgon District)	Unknown, IKh-Uul (Khövsgöl Province, IKh-Uul District)	Mongolia	Mongolia	42.5258333	105.18	49.2744444	101.715833	797
GoyetQ-2	HohleFels10_79	GoyetQ-2.AG	HohleFels10_79.AG	53883	0.175974	0.172782	0.179212	Villalba-MoucoHaakCurrBiol2019	PosthKrauseNature2023	GoyetQ-2	HF 79 IIb 876,HF 10 Ic 405	13305-12976 calBCE (12650±50 BP, GrA-46168)	15051-14306 calBCE (12490±70 BP, MAMS-25564)	Belgium_Magdalenian	Germany_HohleFelsAchValley_Magdalenian	Goyet Cave (Wallonia Region, Namur Province, Gesves Municipality, Troisième caverne)	Hohle-Fels-Ach-Valley (Baden-Württemberg, Tübingen, Reutlingen)	Belgium	Germany	50.446	5.008	48.22	9.45	406
GoyetQ-2	HohleFels49	GoyetQ-2_d.AG	HohleFels49.AG	35142	0.168915	0.165034	0.172868	Villalba-MoucoHaakCurrBiol2019	PosthKrauseNature2023	GoyetQ-2	HF 49 Ib1 66	13305-12976 calBCE (12650±50 BP, GrA-46168)	13928-13361 calBCE (13038±88 BP) [R_Combine: (12770±220 BP, H5312-4907), (13085±95 BP, H5119-4601)]	Belgium_Magdalenian	Germany_HohleFelsAchValley_Magdalenian	Goyet Cave (Wallonia Region, Namur Province, Gesves Municipality, Troisième caverne)	Hohle-Fels-Ach-Valley (Baden-Württemberg, Tübingen, Reutlingen)	Belgium	Germany	50.446	5.008	48.22	9.45	406
Loschbour	Falkenstein	Loschbour.AG	Falkenstein_alt.AG	48762	0.17971	0.176327	0.183143	MathiesonReichNature2018	FuReichNature2016	Loschbour2	Falkenstein	6221-5986 calBCE (7205±50 BP, OxA-7738)	7472-7042 calBCE (8185±80 BP, ETH-7615)	Luxembourg_Loschbour_Mesolithic	Germany_FalkensteinHohle_Mesolithic	Loschbour (Echternach)	Falkenstein-Höhle (Baden-Württemberg, Tübingen, Sigmaringen)	Luxembourg	Germany	49.81	6.4	48.06	9.04	274
HohleFels49	Rigney1	HohleFels49.AG	Rigney1.AG	55922	0.179089	0.175933	0.182289	PosthKrauseNature2023	PosthKrauseNature2023	HF 49 Ib1 66	Rigney1	13928-13361 calBCE (13038±88 BP) [R_Combine: (12770±220 BP, H5312-4907), (13085±95 BP, H5119-4601)]	15646-15271 calBCE (12930±55 BP, Ly-6515)	Germany_HohleFelsAchValley_Magdalenian	France_Magdalenian	Hohle-Fels-Ach-Valley (Baden-Württemberg, Tübingen, Reutlingen)	Rigney (Bourgogne-Franche-Comté Region, Doubs Department, Besançon Arrondissement)	Germany	France	48.22	9.45	47.23	6.1	274
UZZ5054	MA1863	UZZ5054.AG	MA1863.SG	312321	0.166671	0.165369	0.167983	YuKrauseiScience2022	ScorranoSikoraCommunBiol2022	UZZ5054	MA1863	8798-8628 calBCE (9436±29 BP)	12000-8500 BCE	Italy_Sicily_Epigravettian	Italy_Sicily_Epigravettian	Grotta dell'Uzzo (Sicily, Trapani, San Vito Lo Capo)	San Teodoro (Sicily, Messina)	Italy	Italy	38.1101	12.7866	37.85	14.7	170
UZZ5054	MA1864	UZZ5054.AG	MA1864.SG	65407	0.16431	0.161489	0.167169	YuKrauseiScience2022	ScorranoSikoraCommunBiol2022	UZZ5054	MA1864	8798-8628 calBCE (9436±29 BP)	12000-8500 BCE	Italy_Sicily_Epigravettian	Italy_Sicily_Epigravettian	Grotta dell'Uzzo (Sicily, Trapani, San Vito Lo Capo)	San Teodoro (Sicily, Messina)	Italy	Italy	38.1101	12.7866	37.85	14.7	170
UZZ5054	I2158	UZZ5054.AG	I2158.AG	51764	0.156112	0.153011	0.159265	YuKrauseiScience2022	MathiesonReichNature2018	UZZ5054	SIC2	8798-8628 calBCE (9436±29 BP)	12350-7750 BCE	Italy_Sicily_Epigravettian	Italy_Sicily_Epigravettian_HG	Grotta dell'Uzzo (Sicily, Trapani, San Vito Lo Capo)	Grotta d’Oriente (Sicily, Egadi Islands, Favignana Island)	Italy	Italy	38.1101	12.7866	37.933333	12.333333	44
NEO302	NEO305	NEO302.SG	NEO305.SG	962549	0.175535	0.174776	0.176296	AllentoftWillerslevNature2024	AllentoftWillerslevNature2024	CGG_2_018134|N7 (Vilnianka)	CGG_2_018137|N15|N133 (Vasylivka)	5480-5365 calBCE (6459±31 BP, UBA-40029)	5322-5072 calBCE (6269±39 BP, UBA-40031)	Ukraine_N	Ukraine_N	Vilnianka (Zaporizhia Oblast, Zaporizhia District, Vilniansk Municipality)	Vasylivka-Dnieperpetrovsk (Dnieperpetrovsk Oblast)	Ukraine	Ukraine	47.9543	35.3893	48.305	35.139	43
KFP-31	KUP024	KFP-31.SG	KUP024.AG	394922	0.179192	0.177999	0.180392	MarótiTörökCurrBiol2022	Gnecchi-RusconeHofmanováNature2024	KFPper31(30b)	Kunp_29	600-700 CE	550-700 CE	Hungary_EarlyAvar-oHighEastAsia	Hungary_EarlyAvar-oHighEastAsia	Kunpeszér-Felsőpeszériút-Homokbánya (Pest County, Dabas)	Kunpeszér-Felsőpeszéri-út (Bács-Kiskun County, Kunszentmiklós)	Hungary	Hungary	47.21897	19.37753	47.077494	19.242593	19
KFP-7	KUP004	KFP-7.SG	KUP004.AG	665706	0.142453	0.141616	0.143295	MarótiTörökCurrBiol2022	Gnecchi-RusconeHofmanováNature2024	KFPper7(7)	Kunp_07	541-643 calCE (1495±30 BP)	550-700 CE	Hungary_Elite_EarlyAvar-oHighEastAsia	Hungary_EarlyAvar-oHighEastAsia	Kunpeszér-Felsőpeszériút-Homokbánya (Pest County, Dabas)	Kunpeszér-Felsőpeszéri-út (Bács-Kiskun County, Kunszentmiklós)	Hungary	Hungary	47.21897	19.37753	47.077494	19.242593	19
VIN001	VS5001	VIN001.AG	VS5001.AG	135478	0.174833	0.172819	0.176865	GhalichiHaakNature2024	GhalichiHaakNature2024	Kurgan 2, Grave 11	Kurgan 1, Grave 5, Ind. 1	3800-3600 BCE	3769-3649 calBCE (4940±22 BP, MAMS-51688)	Russia_Eneolithic_EBA_Caucasus	Russia_Eneolithic_EBA_Caucasus	Vinsady-4 (Stavropol Krai, Predgorny District)	Vinsady-5 (Stavropol Krai, Predgorny District)	Russia	Russia	44.060128	42.965151	44.061647	42.962587	0
