## Supplementary Table S5: AADR v62.0.p1 Potential Spurious Duplicates for "Systematic inference of biological relatedness across the global ancient DNA record"

individual_id	genetic_id1	genetic_id2	site_overlap	mismatch_rate	mismatch_rate_95_ci_lower	mismatch_rate_95_ci_upper	publication1	publication2	skeletal_code1	skeletal_code2	date1	date2	group_id1	group_id2	locality1	locality2	political_entity1	political_entity2	lat1	lon1	lat2	lon2
HUN001	VZ-12673.SG	HUN001.SG	552626	0.279486	0.278304	0.28067	MarotiTorokCurrBio2022	SeersholmSikoraNature2024	VZper12673(12673)	CGG106202	430-470 CE	3400-3050 BCE	Hungary_Hun_oEastAsian.SG	Sweden_Hunnebostrand_N.SG	Budapest-Vezér-utca (Pest County, Dunakeszi)	Hunnebostrand	Hungary	Sweden	47.64472	19.15	58.4384	11.3007
HUN001	HUN001.AG	HUN001.SG	77108	0.277883	0.274732	0.281056	GnecchiRusconeScienceAdvances2021	SeersholmSikoraNature2024	HUN001.A	CGG106202	261-428 calCE (1670±22 BP)	3400-3050 BCE	Hungary_Hun_oEastAsian.AG	Sweden_Hunnebostrand_N.SG	Budapest-Vezér-utca (Pest County, Dunakeszi)	Hunnebostrand	Hungary	Sweden	47.64472	19.15	58.4384	11.3007
LAN001	LAN001.SG	LAN001.AG	88529	0.260785	0.257903	0.263687	SeersholmSikoraNature2024	GretzingerNature2024	CGG105991	2007-55-36	3088-2907 calBCE (4368±28 BP; UBA-12292)	400-200 BCE	Sweden_Landbogarden_N.SG	Germany_Hallstat_IronAge.AG	Landbogården	Langenenslingen "Alte Burg" (Baden-Württemberg, Biberach)	Sweden	Germany	58.1775	13.4344	48.16177743	9.365718926
UKY001	UKY001.AG	UKY001_v62.AG.SG	563841	0.241933	0.240817	0.243053	YuCell2020	YuCell2020	8300 petrous left	8300 petrous left	12100-11858 calBCE (12065±37 BP) [R_combine: (11505±100 BP), (12136±54 BP), (12151±58 BP)]	12100-11858 calBCE (12065±37 BP) [R_combine: (11505±100 BP), (12136±54 BP), (12151±58 BP)]	Russia_EastSiberia_UstKyakhta_UP_dup.KPT002.AG	Russia_EastSiberia_UstKyakhta_UP.AG.SG	Ust'-Kyakhta (Buryatia, Kyakhtinsky District)	Ust'-Kyakhta (Buryatia, Kyakhtinsky District)	Russia	Russia	50.534142	106.274289	50.534142	106.274289
UKY001	UKY001.AG	UKY001_v62.AG	462153	0.241455	0.240223	0.242691	YuCell2020	YuCell2020	8300 petrous left	8300 petrous left	12100-11858 calBCE (12065±37 BP) [R_combine: (11505±100 BP), (12136±54 BP), (12151±58 BP)]	12100-11858 calBCE (12065±37 BP) [R_combine: (11505±100 BP), (12136±54 BP), (12151±58 BP)]	Russia_EastSiberia_UstKyakhta_UP_dup.KPT002.AG	Russia_EastSiberia_UstKyakhta_UP.AG	Ust'-Kyakhta (Buryatia, Kyakhtinsky District)	Ust'-Kyakhta (Buryatia, Kyakhtinsky District)	Russia	Russia	50.534142	106.274289	50.534142	106.274289
UKY001	UKY001.AG	UKY001_v62.SG	454452	0.239649	0.23841	0.240892	YuCell2020	YuCell2020	8300 petrous left	8300 petrous left	12100-11858 calBCE (12065±37 BP) [R_combine: (11505±100 BP), (12136±54 BP), (12151±58 BP)]	12100-11858 calBCE (12065±37 BP) [R_combine: (11505±100 BP), (12136±54 BP), (12151±58 BP)]	Russia_EastSiberia_UstKyakhta_UP_dup.KPT002.AG	Russia_EastSiberia_UstKyakhta_UP.SG	Ust'-Kyakhta (Buryatia, Kyakhtinsky District)	Ust'-Kyakhta (Buryatia, Kyakhtinsky District)	Russia	Russia	50.534142	106.274289	50.534142	106.274289
I7343	NEO246.SG	I20756.AG	208255	0.219255	0.217483	0.221037	SikoraNature2019	HarneyCheronetGenomeResearch2021 (new version of data from FlegontovNature2019)	Mos92 (Specimen 167, 189)	Mos92 [(Specimen 167, 189, MDE, FR15120017) | (Specimen 167, 189, WTR, FR15120053)]	970-1210 calCE (1760±15 BP, PSUAMS-5476)	970-1210 calCE (1760±15 BP, PSUAMS-5476)	Russia_Ekven_OldBeringSea.SG	Russia_Ekven_OldBeringSea.AG	Ekven (Chukotka Autonomous Okrug, Chukotsky District)	Ekven (Chukotka Autonomous Okrug, Chukotsky District)	Russia	Russia	66.121383	-170.46034	66.121383	-170.46034
I7343	I7343.AG	I20756.AG	561761	0.218693	0.217614	0.219776	FlegontovNature2019	HarneyCheronetGenomeResearch2021 (new version of data from FlegontovNature2019)	Mos92 (Specimen 167, 189)	Mos92 [(Specimen 167, 189, MDE, FR15120017) | (Specimen 167, 189, WTR, FR15120053)]	970-1210 calCE (1760±15 BP, PSUAMS-5476)	970-1210 calCE (1760±15 BP, PSUAMS-5476)	Russia_Ekven_OldBeringSea.AG	Russia_Ekven_OldBeringSea.AG	Ekven (Chukotka Autonomous Okrug, Chukotsky District)	Ekven (Chukotka Autonomous Okrug, Chukotsky District)	Russia	Russia	66.121383	-170.46034	66.121383	-170.46034
HGDP00551	A_Papuan-16.DG	HGDP00551.DG	1138585	0.208446	0.207701	0.209193	MeyerScience2012	BergstromScience2020	..	..	present	present	Ignore_Papuan(discovery).DG	Ignore_Papuan(discovery).DG	Iatmul and Kwoma societies (New Guinea, Middle Sepik River region)	Iatmul and Kwoma societies (New Guinea, Middle Sepik River region)	Papua New Guinea	Papua New Guinea	-4	143	-4	143
HGDP00542	S_Papuan-9.DG	HGDP00542.DG	1108930	0.208053	0.207298	0.208809	SkoglundNature2015	BergstromScience2020	S_Papuan-9	S_Papuan-9	present	present	Ignore_Papuan_discovery.DG	Ignore_Papuan_discovery.DG	Iatmul and Kwoma societies (New Guinea, Middle Sepik River region)	Iatmul and Kwoma societies (New Guinea, Middle Sepik River region)	Papua New Guinea	Papua New Guinea	-4	143	-4	143
