## Supplementary Table S7: AADR v62.0.p1 Potential Cross-Site Relatives for "Systematic inference of biological relatedness across the global ancient DNA record"

individual_id1	individual_id2	genetic_id1	genetic_id2	site_overlap	mismatch_rate	mismatch_rate_95_ci_lower	mismatch_rate_95_ci_upper	publication1	publication2	skeletal_code1	skeletal_code2	date1	date2	group_id1	group_id2	locality1	locality2	political_entity1	political_entity2	lat1	lon1	lat2	lon2	distance_km
VK264	DA41	VK264_d.SG	DA41_d.SG	39019	0.174992	0.171254	0.178794	MargaryanNature2020	DamgaardNature2018	UK_Dorset-3744	CGG_2_016447, XiongNu 94, Hovsgol, Grave #14	970-1025 CE	351-54 calBCE (2147±27 BP, UBA-31154)	England_Viking.SG	Mongolia_Xiongnu_oEurope.SG	Ridgeway Hill Mass Grave (England, Dorset, Weymouth)	.. (Khövsgöl Province, IKh-Uul District)	United Kingdom	Mongolia	50.6710879	-2.465799	49.2744444	101.715833	6782
LSC005	DA41	LSC005.SG	DA41_d.SG	34113	0.177997	0.173974	0.182092	SaupeScheibCurrBio2021	DamgaardNature2018	Room 2. US31 R.346 D1; D3	CGG_2_016447, XiongNu 94, Hovsgol, Grave #14	2868 - 2497 calBCE (4097±39 BP, UBA-41605)	351-54 calBCE (2147±27 BP, UBA-31154)	Italy_LaSassa_CA.SG	Mongolia_Xiongnu_oEurope.SG	Grotta La Sassa (Lazio, Latino, Sonnino)	.. (Khövsgöl Province, IKh-Uul District)	Italy	Mongolia	41.425119	13.236332	49.2744444	101.715833	6565
SB671	DA41	SB671.SG	DA41_d.SG	36477	0.173973	0.170117	0.177897	BraceCurrBio2022	DamgaardNature2018	sk78	CGG_2_016447, XiongNu 94, Hovsgol, Grave #14	1045-1261 calCE (875±34 BP, Wk-16920)	351-54 calBCE (2147±27 BP, UBA-31154)	England_Medieval_Jewish.SG	Mongolia_Xiongnu_oEurope.SG	well shaft (England, Norwich, Chapelfield Shopping Center)	.. (Khövsgöl Province, IKh-Uul District)	United Kingdom	Mongolia	52.625551	1.291518	49.2744444	101.715833	6444
SB696	DA41	SB696.SG	DA41_d.SG	51391	0.176218	0.172948	0.179536	BraceCurrBio2022	DamgaardNature2018	sk68	CGG_2_016447, XiongNu 94, Hovsgol, Grave #14	1157-1219 calCE (881±14 BP) [R_combine: (875±34 BP, Wk-16920), (928±32 BP, Wk-16919), (910±30 BP, SUERC-33391), (845±30 BP, SUERC-33282), (850±30 BP, SUERC-33281)]	351-54 calBCE (2147±27 BP, UBA-31154)	England_Medieval_Jewish.SG	Mongolia_Xiongnu_oEurope.SG	well shaft (England, Norwich, Chapelfield Shopping Center)	.. (Khövsgöl Province, IKh-Uul District)	United Kingdom	Mongolia	52.625551	1.291518	49.2744444	101.715833	6444
DA41	FRA034	DA41_d.SG	FRA034_d.SG	33765	0.177728	0.173688	0.181843	DamgaardNature2018	SeersholmSikoraNature2024	CGG_2_016447, XiongNu 94, Hovsgol, Grave #14	CGG100177	351-54 calBCE (2147±27 BP, UBA-31154)	3091-2918 calBCE (4390±20 BP; UCIAMS-278080)	Mongolia_Xiongnu_oEurope.SG	Sweden_Fralsegarden_N.SG	.. (Khövsgöl Province, IKh-Uul District)	Frälsegården	Mongolia	Sweden	49.2744444	101.715833	58.1644	13.4547	5464
VK344	DA41	VK344_d.SG	DA41_d.SG	49670	0.177129	0.173797	0.180512	MargaryanNature2020	DamgaardNature2018	Oland_1030	CGG_2_016447, XiongNu 94, Hovsgol, Grave #14	800-1100 CE	351-54 calBCE (2147±27 BP, UBA-31154)	Sweden_Viking.SG	Mongolia_Xiongnu_oEurope.SG	Oland (Kalmar län, Mörbylånga)	.. (Khövsgöl Province, IKh-Uul District)	Sweden	Mongolia	56.3268808	16.4066237	49.2744444	101.715833	5413
VK343	DA41	VK343_d.SG	DA41_d.SG	57448	0.173966	0.170888	0.177088	MargaryanNature2020	DamgaardNature2018	Oland_1021	CGG_2_016447, XiongNu 94, Hovsgol, Grave #14	800-1100 CE	351-54 calBCE (2147±27 BP, UBA-31154)	Sweden_Viking.SG	Mongolia_Xiongnu_oEurope.SG	Oland (Kalmar län, Mörbylånga)	.. (Khövsgöl Province, IKh-Uul District)	Sweden	Mongolia	56.5524197	16.6212723	49.2744444	101.715833	5389
VK264	DA30	VK264_d.SG	DA30_d.SG	50214	0.177341	0.174025	0.180706	MargaryanNature2020	DamgaardNature2018	UK_Dorset-3744	CGG_2_015432, KS64, Naurzum, Kurgan (3), Naurzumskijzapobednik	970-1025 CE	96 calBCE - 114 calCE (2013±32 BP, UBA-31152)	England_Viking.SG	Kazakhstan_Sarmatian.SG	Ridgeway Hill Mass Grave (England, Dorset, Weymouth)	Naurzum (Kostanay Region, Nauyrzym District)	United Kingdom	Kazakhstan	50.6710879	-2.465799	51.555563	64.705221	4520
SB606	DA30	SB606.SG	DA30_d.SG	39026	0.179701	0.175923	0.183541	BraceCurrBio2022	DamgaardNature2018	Sk 75	CGG_2_015432, KS64, Naurzum, Kurgan (3), Naurzumskijzapobednik	1157-1219 calCE (881±14 BP) [R_combine: (875±34 BP, Wk-16920), (928±32 BP, Wk-16919), (910±30 BP, SUERC-33391), (845±30 BP, SUERC-33282), (850±30 BP, SUERC-33281)]	96 calBCE - 114 calCE (2013±32 BP, UBA-31152)	England_Medieval_Jewish.SG	Kazakhstan_Sarmatian.SG	well shaft (England, Norwich, Chapelfield Shopping Center)	Naurzum (Kostanay Region, Nauyrzym District)	United Kingdom	Kazakhstan	52.625551	1.291518	51.555563	64.705221	4191
SB671	DA30	SB671.SG	DA30_d.SG	46845	0.175088	0.171673	0.178556	BraceCurrBio2022	DamgaardNature2018	sk78	CGG_2_015432, KS64, Naurzum, Kurgan (3), Naurzumskijzapobednik	1045-1261 calCE (875±34 BP, Wk-16920)	96 calBCE - 114 calCE (2013±32 BP, UBA-31152)	England_Medieval_Jewish.SG	Kazakhstan_Sarmatian.SG	well shaft (England, Norwich, Chapelfield Shopping Center)	Naurzum (Kostanay Region, Nauyrzym District)	United Kingdom	Kazakhstan	52.625551	1.291518	51.555563	64.705221	4191
SB696	DA30	SB696.SG	DA30_d.SG	65314	0.176654	0.173748	0.179598	BraceCurrBio2022	DamgaardNature2018	sk68	CGG_2_015432, KS64, Naurzum, Kurgan (3), Naurzumskijzapobednik	1157-1219 calCE (881±14 BP) [R_combine: (875±34 BP, Wk-16920), (928±32 BP, Wk-16919), (910±30 BP, SUERC-33391), (845±30 BP, SUERC-33282), (850±30 BP, SUERC-33281)]	96 calBCE - 114 calCE (2013±32 BP, UBA-31152)	England_Medieval_Jewish.SG	Kazakhstan_Sarmatian.SG	well shaft (England, Norwich, Chapelfield Shopping Center)	Naurzum (Kostanay Region, Nauyrzym District)	United Kingdom	Kazakhstan	52.625551	1.291518	51.555563	64.705221	4191
LSC005	DA30	LSC005.SG	DA30_d.SG	43871	0.175856	0.172322	0.179447	SaupeScheibCurrBio2021	DamgaardNature2018	Room 2. US31 R.346 D1; D3	CGG_2_015432, KS64, Naurzum, Kurgan (3), Naurzumskijzapobednik	2868 - 2497 calBCE (4097±39 BP, UBA-41605)	96 calBCE - 114 calCE (2013±32 BP, UBA-31152)	Italy_LaSassa_CA.SG	Kazakhstan_Sarmatian.SG	Grotta La Sassa (Lazio, Latino, Sonnino)	Naurzum (Kostanay Region, Nauyrzym District)	Italy	Kazakhstan	41.425119	13.236332	51.555563	64.705221	4007
DA41	DA381	DA41_d.SG	DA381_d.SG	54319	0.158232	0.155187	0.161325	DamgaardNature2018	DamgaardScience2018	CGG_2_016447, XiongNu 94, Hovsgol, Grave #14	Excavation 2, room 18, near tolos B, 6286-89	351-54 calBCE (2147±27 BP, UBA-31154)	3367-3098 calBCE (4530±40 BP, UBA-33660)	Mongolia_Xiongnu_oEurope.SG	Turkmenistan_C_Namazga.SG	.. (Khövsgöl Province, IKh-Uul District)	Geoksyur (Ahai, Tejen)	Mongolia	Turkmenistan	49.2744444	101.715833	37.1907	61.0343	3507
VK394	DA30	VK394_d.SG	DA30_d.SG	35238	0.162779	0.158961	0.16667	MargaryanNature2020	DamgaardNature2018	Norway_Hedmark 4460	CGG_2_015432, KS64, Naurzum, Kurgan (3), Naurzumskijzapobednik	900-1000 CE	96 calBCE - 114 calCE (2013±32 BP, UBA-31152)	Norway_Viking.SG	Kazakhstan_Sarmatian.SG	Nor South, Hedmark	Naurzum (Kostanay Region, Nauyrzym District)	Norway	Kazakhstan	61.15	11.34	51.555563	64.705221	3349
Vt779	DA41	Vt779.SG	DA41_d.SG	32778	0.171334	0.167294	0.175452	McCollScience2018	DamgaardNature2018	20779, NN.MX3	CGG_2_016447, XiongNu 94, Hovsgol, Grave #14	386-206 calBCE (2242±24 BP, OxA-35979)	351-54 calBCE (2147±27 BP, UBA-31154)	Vietnam_BA_DongSonCulture.SG	Mongolia_Xiongnu_oEurope.SG	Nui Nap (Northern Thanh Noa)	.. (Khövsgöl Province, IKh-Uul District)	Vietnam	Mongolia	19.801	105.75	49.2744444	101.715833	3297
Vt781	DA41	Vt781.SG	DA41_d.SG	32627	0.174825	0.170742	0.178984	McCollScience2018	DamgaardNature2018	20781, 76.NN.M1A	CGG_2_016447, XiongNu 94, Hovsgol, Grave #14	389-207 calBCE (2248±24 BP, OxA-35980)	351-54 calBCE (2147±27 BP, UBA-31154)	Vietnam_BA_DongSonCulture.SG	Mongolia_Xiongnu_oEurope.SG	Nui Nap (Northern Thanh Noa)	.. (Khövsgöl Province, IKh-Uul District)	Vietnam	Mongolia	19.801	105.75	49.2744444	101.715833	3297
DA30	FRA033	DA30_d.SG	FRA033_d.SG	32443	0.178282	0.174155	0.182485	DamgaardNature2018	SeersholmSikoraNature2024	CGG_2_015432, KS64, Naurzum, Kurgan (3), Naurzumskijzapobednik	CGG100172, gok013b1, gok013b2	96 calBCE - 114 calCE (2013±32 BP, UBA-31152)	3011-2903 calBCE (4340±15 BP; UCIAMS-278078)	Kazakhstan_Sarmatian.SG	Sweden_Fralsegarden_N.SG	Naurzum (Kostanay Region, Nauyrzym District)	Frälsegården	Kazakhstan	Sweden	51.555563	64.705221	58.1644	13.4547	3276
DA30	FRA034	DA30_d.SG	FRA034_d.SG	43280	0.175624	0.172068	0.179237	DamgaardNature2018	SeersholmSikoraNature2024	CGG_2_015432, KS64, Naurzum, Kurgan (3), Naurzumskijzapobednik	CGG100177	96 calBCE - 114 calCE (2013±32 BP, UBA-31152)	3091-2918 calBCE (4390±20 BP; UCIAMS-278080)	Kazakhstan_Sarmatian.SG	Sweden_Fralsegarden_N.SG	Naurzum (Kostanay Region, Nauyrzym District)	Frälsegården	Kazakhstan	Sweden	51.555563	64.705221	58.1644	13.4547	3276
VK344	DA30	VK344_d.SG	DA30_d.SG	63971	0.176611	0.173676	0.179586	MargaryanNature2020	DamgaardNature2018	Oland_1030	CGG_2_015432, KS64, Naurzum, Kurgan (3), Naurzumskijzapobednik	800-1100 CE	96 calBCE - 114 calCE (2013±32 BP, UBA-31152)	Sweden_Viking.SG	Kazakhstan_Sarmatian.SG	Oland (Kalmar län, Mörbylånga)	Naurzum (Kostanay Region, Nauyrzym District)	Sweden	Kazakhstan	56.3268808	16.4066237	51.555563	64.705221	3138
VK343	DA30	VK343_d.SG	DA30_d.SG	73707	0.178694	0.175945	0.181476	MargaryanNature2020	DamgaardNature2018	Oland_1021	CGG_2_015432, KS64, Naurzum, Kurgan (3), Naurzumskijzapobednik	800-1100 CE	96 calBCE - 114 calCE (2013±32 BP, UBA-31152)	Sweden_Viking.SG	Kazakhstan_Sarmatian.SG	Oland (Kalmar län, Mörbylånga)	Naurzum (Kostanay Region, Nauyrzym District)	Sweden	Kazakhstan	56.5524197	16.6212723	51.555563	64.705221	3120
DA41	DA27	DA41_d.SG	DA27_d.SG	61767	0.170593	0.167647	0.17358	DamgaardNature2018	DamgaardNature2018	CGG_2_016447, XiongNu 94, Hovsgol, Grave #14	CGG_2_015429, KS61, Halvay, Kurgan 3, 3A, Kostanay	351-54 calBCE (2147±27 BP, UBA-31154)	265-539 calCE (1641±33 BP, UBA-31149)	Mongolia_Xiongnu_oEurope.SG	Kazakhstan_Nomad_Hun_Sarmatian.SG	.. (Khövsgöl Province, IKh-Uul District)	Halvay (Kostanay Region, Beimbet Mylin district)	Mongolia	Kazakhstan	49.2744444	101.715833	52.836944	62.893611	2708
NEO57	DA41	NEO57.SG	DA41_d.SG	39723	0.176648	0.172929	0.18043	AllentoftNature2024	DamgaardNature2018	CGG_2_015369|KS1 (Bestamak, burial 117)	CGG_2_016447, XiongNu 94, Hovsgol, Grave #14	3011-2894 calBCE (4327±24 BP, OxA-39590)	351-54 calBCE (2147±27 BP, UBA-31154)	Kazakhstan_EBA.SG	Mongolia_Xiongnu_oEurope.SG	Biestamak (Kostanay Region, Auliekol District)	.. (Khövsgöl Province, IKh-Uul District)	Kazakhstan	Mongolia	52.166	64.533	49.2744444	101.715833	2608
DA41	DA30	DA41_d.SG	DA30_d.SG	83613	0.145575	0.143201	0.147982	DamgaardNature2018	DamgaardNature2018	CGG_2_016447, XiongNu 94, Hovsgol, Grave #14	CGG_2_015432, KS64, Naurzum, Kurgan (3), Naurzumskijzapobednik	351-54 calBCE (2147±27 BP, UBA-31154)	96 calBCE - 114 calCE (2013±32 BP, UBA-31152)	Mongolia_Xiongnu_oEurope.SG	Kazakhstan_Sarmatian.SG	.. (Khövsgöl Province, IKh-Uul District)	Naurzum (Kostanay Region, Nauyrzym District)	Mongolia	Kazakhstan	49.2744444	101.715833	51.555563	64.705221	2606
BSB004	KLK002	BSB004.AG	KLK002.AG	43578	0.16763	0.164153	0.171167	GnecchiRusconeScienceAdvances2021	GnecchiRusconeScienceAdvances2021	BSB004.A	KLK002.A	500-200 BCE	700-1100 CE	Kazakhstan_Sarmatian_IA_o3.AG	Kazakhstan_Kayalyk_Medieval.AG	Bisoba (Aqtöbe Region, Martök district, Rodinkovka vilage)	Kayalyk-Mausoleum (Jetisu Region, Sarqan District)	Kazakhstan	Kazakhstan	50.65421	57.170474	45.65	80.24	1791
NIK005	DA30	NIK005.SG	DA30_d.SG	38195	0.169263	0.165536	0.173057	SaagMetspaluScience2021	DamgaardNature2018	Mos138 (Nikultsino, burial 3b or 40, 56)	CGG_2_015432, KS64, Naurzum, Kurgan (3), Naurzumskijzapobednik	2856-2576 calBCE (4107±19 BP) [R_combine: (4100±20 BP, PSUAMS-4838), (4148±49 BP, UBA-41629)]	96 calBCE - 114 calCE (2013±32 BP, UBA-31152)	Russia_Yaroslavl_Fatyanovo_BA.SG	Kazakhstan_Sarmatian.SG	Nikultsino (Yaroslavl Oblast, Yaroslavsky District)	Naurzum (Kostanay Region, Nauyrzym District)	Russia	Kazakhstan	57.5292637	39.6699406	51.555563	64.705221	1734
DA30	DA381	DA30_d.SG	DA381_d.SG	69532	0.158014	0.155321	0.160744	DamgaardNature2018	DamgaardScience2018	CGG_2_015432, KS64, Naurzum, Kurgan (3), Naurzumskijzapobednik	Excavation 2, room 18, near tolos B, 6286-89	96 calBCE - 114 calCE (2013±32 BP, UBA-31152)	3367-3098 calBCE (4530±40 BP, UBA-33660)	Kazakhstan_Sarmatian.SG	Turkmenistan_C_Namazga.SG	Naurzum (Kostanay Region, Nauyrzym District)	Geoksyur (Ahai, Tejen)	Kazakhstan	Turkmenistan	51.555563	64.705221	37.1907	61.0343	1623
KGH6	Falkenstein	KGH6.SG	Falkenstein_d.AG	30031	0.178349	0.174061	0.18272	CassidyNature2020	FuNature2016	KGH 93E175 CAVE1 1996 Extractions Context 73 Sample Series 6, P8107	Falkenstein	4797-4602 calBCE (5844±35 BP, UBA-40235)	7472-7042 calBCE (8185±80 BP, ETH-7615)	Ireland_Mesolithic.SG	Germany_Mesolithic_alt.AG	Killuragh (County Limerick)	Falkenstein-Höhle (Baden-Württemberg, Tübingen, Sigmaringen)	Ireland	Germany	52.598517	-8.328355	48.06	9.04	1328
UZZ5054	Falkenstein	UZZ5054.AG	Falkenstein_d.AG	34703	0.179005	0.175007	0.183074	YuvandeLoosdrechtiScience2022	FuNature2016	UZZ5054	Falkenstein	8798-8628 calBCE (9436±29 BP)	7472-7042 calBCE (8185±80 BP, ETH-7615)	Italy_Epigravettian.AG	Germany_Mesolithic_alt.AG	Grotta dell'Uzzo (Sicily, Trapani, San Vito Lo Capo)	Falkenstein-Höhle (Baden-Württemberg, Tübingen, Sigmaringen)	Italy	Germany	38.1101	12.7866	48.06	9.04	1147
I6767	Falkenstein	I6767.AG	Falkenstein_d.AG	34167	0.178623	0.174597	0.18272	BraceDiekmannNatureEcologyEvolution2019	FuNature2016	SB 524A8 | SB 524B	Falkenstein	8615-7966 calBCE (9100±100 BP, OxA-814)	7472-7042 calBCE (8185±80 BP, ETH-7615)	England_Mesolithic.AG	Germany_Mesolithic_alt.AG	Gough's Cave (England, Somerset, Cheddar)	Falkenstein-Höhle (Baden-Württemberg, Tübingen, Sigmaringen)	United Kingdom	Germany	51.281679	-2.765746	48.06	9.04	921
DA43	DA41	DA43_d.SG	DA41_d.SG	68390	0.165492	0.162726	0.168296	DamgaardNature2018	DamgaardNature2018	CGG_2_016449, XiongNu 96, Omnogobi, mass grave	CGG_2_016447, XiongNu 94, Hovsgol, Grave #14	400 BCE - 100 CE	351-54 calBCE (2147±27 BP, UBA-31154)	Mongolia_Xiongnu.SG	Mongolia_Xiongnu_oEurope.SG	Omnogobi (Ömnögovi Province, Nomgon District)	.. (Khövsgöl Province, IKh-Uul District)	Mongolia	Mongolia	42.5258333	105.18	49.2744444	101.715833	797
R15	Falkenstein	R15.SG	Falkenstein_d.AG	40356	0.179924	0.176206	0.183702	AntonioGaoMootsScience2019	FuNature2016	RMPR-15 (RM2009 4BB t. 21/23 (Failed sample from Antonio et al 2019))	Falkenstein	7312-7062 calBCE (8155±20 BP, UCIAMS-198584)	7472-7042 calBCE (8185±80 BP, ETH-7615)	Italy_Epigravettian.SG	Germany_Mesolithic_alt.AG	Grotta Continenza (Abruzzo, L'Aquila)	Falkenstein-Höhle (Baden-Württemberg, Tübingen, Sigmaringen)	Italy	Germany	41.958	13.5445	48.06	9.04	765
GoyetQ-2	HohleFels10_79	GoyetQ-2.AG	HohleFels10_79.AG	53883	0.175974	0.172782	0.179212	VillalbaMoucoCurrentBiology2019 (better version of FuNature2016)	PosthYuNature2023	GoyetQ-2	HF 79 IIb 876,HF 10 Ic 405	13305-12976 calBCE (12650±50 BP, GrA-46168)	15051-14306 calBCE (12490±70 BP, MAMS-25564)	Belgium_Magdalenian_contam.AG	Germany_Magdalenian.AG	Goyet Cave (Wallonia region, Namur province, Gesves municipality, Troisième caverne)	Hohle-Fels-Ach-Valley (Baden-Württemberg, Tübingen, Reutlingen)	Belgium	Germany	50.446	5.008	48.22	9.45	406
GoyetQ-2	HohleFels49	GoyetQ-2_d.AG	HohleFels49.AG	35142	0.168915	0.165034	0.172868	VillalbaMoucoCurrentBiology2019 (better version of FuNature2016)	PosthYuNature2023 (higher coverage version of sample first reported in FuNature2016)	GoyetQ-2	HF 49 Ib1 66	13305-12976 calBCE (12650±50 BP, GrA-46168)	13928-13361 calBCE (13038±88 BP) [R_Combine: (12770±220 BP, H5312-4907); (13085±95 BP, H5119-4601)]	Belgium_Magdalenian.AG	Germany_Magdalenian.AG	Goyet Cave (Wallonia region, Namur province, Gesves municipality, Troisième caverne)	Hohle-Fels-Ach-Valley (Baden-Württemberg, Tübingen, Reutlingen)	Belgium	Germany	50.446	5.008	48.22	9.45	406
Loschbour	Falkenstein	I0001.AG	Falkenstein_d.AG	40656	0.177858	0.174172	0.181606	MathiesonNature2018	FuNature2016	Loschbour2	Falkenstein	6221-5986 calBCE (7205±50 BP, OxA-7738)	7472-7042 calBCE (8185±80 BP, ETH-7615)	Luxembourg_Mesolithic.AG	Germany_Mesolithic_alt.AG	Loschbour (Echternach)	Falkenstein-Höhle (Baden-Württemberg, Tübingen, Sigmaringen)	Luxembourg	Germany	49.81	6.4	48.06	9.04	274
Loschbour	Falkenstein	Loschbour.DG	Falkenstein_d.AG	41365	0.178641	0.17498	0.182363	LazaridisNature2014	FuNature2016	Loschbour2	Falkenstein	6221-5986 calBCE (7205±50 BP, OxA-7738)	7472-7042 calBCE (8185±80 BP, ETH-7615)	Luxembourg_Mesolithic.DG	Germany_Mesolithic_alt.AG	Loschbour (Echternach)	Falkenstein-Höhle (Baden-Württemberg, Tübingen, Sigmaringen)	Luxembourg	Germany	49.81	6.4	48.06	9.04	274
Loschbour	Falkenstein	Loschbour_snpAD.DG	Falkenstein_d.AG	39871	0.178827	0.175096	0.182619	LazaridisNature2014 (version reported in Pruefer2017)	FuNature2016	Loschbour2	Falkenstein	6221-5986 calBCE (7205±50 BP, OxA-7738)	7472-7042 calBCE (8185±80 BP, ETH-7615)	Luxembourg_Mesolithic.DG	Germany_Mesolithic_alt.AG	Loschbour (Echternach)	Falkenstein-Höhle (Baden-Württemberg, Tübingen, Sigmaringen)	Luxembourg	Germany	49.81	6.4	48.06	9.04	274
HohleFels49	Rigney1	HohleFels49.AG	Rigney1.AG	55922	0.179089	0.175933	0.182289	PosthYuNature2023 (higher coverage version of sample first reported in FuNature2016)	PosthYuNature2023 (higher coverage version of sample first reported in FuNature2016)	HF 49 Ib1 66	Rigney1	13928-13361 calBCE (13038±88 BP) [R_Combine: (12770±220 BP, H5312-4907); (13085±95 BP, H5119-4601)]	15646-15271 calBCE (12930±55 BP, Ly-6515)	Germany_Magdalenian.AG	France_Magdalenian.AG	Hohle-Fels-Ach-Valley (Baden-Württemberg, Tübingen, Reutlingen)	Rigney (Bourgogne-Franche-Comté Region, Doubs Department, Besançon arrondissement)	Germany	France	48.22	9.45	47.23	6.1	274
UZZ5054	MA1863	UZZ5054.AG	MA1863.SG	312321	0.166671	0.165369	0.167983	YuvandeLoosdrechtiScience2022	ScorranoNature2022	UZZ5054	MA1863	8798-8628 calBCE (9436±29 BP)	17171-15091 BCE (14877±445 BP)	Italy_Epigravettian.AG	Italy_Sicily_Epigravettian.SG	Grotta dell'Uzzo (Sicily, Trapani, San Vito Lo Capo)	San Teodoro (Sicily, Messina)	Italy	Italy	38.1101	12.7866	37.8478	14.6937	170
UZZ5054	MA1864	UZZ5054.AG	MA1864.SG	65407	0.16431	0.161489	0.167169	YuvandeLoosdrechtiScience2022	ScorranoNature2022	UZZ5054	MA1864	8798-8628 calBCE (9436±29 BP)	17171-15091 BCE (14877±445 BP)	Italy_Epigravettian.AG	Italy_Sicily_Epigravettian.SG	Grotta dell'Uzzo (Sicily, Trapani, San Vito Lo Capo)	San Teodoro (Sicily, Messina)	Italy	Italy	38.1101	12.7866	37.8478	14.6937	170
UZZ5054	I2158	UZZ5054.AG	I2158.AG	51764	0.156112	0.153011	0.159265	YuvandeLoosdrechtiScience2022	MathiesonNature2018	UZZ5054	SIC2	8798-8628 calBCE (9436±29 BP)	12350-7750 BCE	Italy_Epigravettian.AG	Italy_Epigravettian.AG	Grotta dell'Uzzo (Sicily, Trapani, San Vito Lo Capo)	Grotta d'Oriente (Sicily, Egadi Islands, Favignana Island)	Italy	Italy	38.1101	12.7866	37.9333	12.3333	44
NEO302	NEO305	NEO302.SG	NEO305.SG	962549	0.175535	0.174776	0.176296	AllentoftNature2024	AllentoftNature2024	CGG_2_018134|N7 (Vilnianka)	CGG_2_018137|N15|N133 (Vasylivka)	5480-5365 calBCE (6459±31 BP, UBA-40029)	5322-5072 calBCE (6269±39 BP, UBA-40031)	Ukraine_Dnieper_N_Mariupol.SG	Ukraine_N_1d.rel.NEO302.SG	Vilnianka (Zaporizhia Oblast, Zaporizhia District, Vilniansk municipality)	Vasylivka (Dnipropetrovsk Oblast)	Ukraine	Ukraine	47.9543	35.3893	48.305	35.139	43
KFP-31	KUP024	KFP-31.SG	KUP024.AG	394922	0.179192	0.177999	0.180392	MarotiTorokCurrBio2022	GnecchiRusconeNature2024	KFPper31(30b)	Kunp_29	625-675 CE	580-670 CE	Hungary_EarlyAvar.SG	Hungary_EarlyAvar.AG	Kunpeszér-Felsőpeszériút-Homokbánya (Pest County, Dabas)	Kunpeszér-Felsőpeszéri út (Bács-Kiskun County)	Hungary	Hungary	47.21897	19.37753	47.127	19.261	13
KFP-6	KUP003	KFP-6.SG	KUP003.AG	566759	0.142539	0.141631	0.143451	MarotiTorokCurrBio2022	GnecchiRusconeNature2024	KFPper6(6)	Kunp_06	630-660 CE	580-670 CE	Hungary_EarlyAvar_Elite.SG	Hungary_EarlyAvar.AG	Kunpeszér-Felsőpeszériút-Homokbánya (Pest County, Dabas)	Kunpeszér-Felsőpeszéri út (Bács-Kiskun County)	Hungary	Hungary	47.21897	19.37753	47.127	19.261	13
KFP-7	KUP004	KFP-7.SG	KUP004.AG	665706	0.142453	0.141616	0.143295	MarotiTorokCurrBio2022	GnecchiRusconeNature2024	KFPper7(7)	Kunp_07	541-643 calCE (1495±30 BP)	580-670 CE	Hungary_EarlyAvar_Elite.SG	Hungary_EarlyAvar.AG	Kunpeszér-Felsőpeszériút-Homokbánya (Pest County, Dabas)	Kunpeszér-Felsőpeszéri út (Bács-Kiskun County)	Hungary	Hungary	47.21897	19.37753	47.127	19.261	13
NEO259	FRA039	NEO259.SG	FRA039.SG	42690	0.179995	0.17638	0.183669	AllentoftNature2024	SeersholmSikoraNature2024	CGG_2_018091 (156/F6063, 3F120033/3644, Tid 318|ID120033, bone ID3644, Tooth ID 318, Frälsegården, passage grave)	CGG100194, CGG106214	3095-2924 calBCE (4404±21 BP, OxA-39288)	3082-2919 calBCE (4385±15 BP; UCIAMS-278085)	Sweden_MN_TRB_N.SG	Sweden_Fralsegarden_N.SG	Frälsegården (Västra Götalands län, Falköping)	Frälsegården	Sweden	Sweden	58.164	13.454	58.1644	13.4547	0
NEO259	FRA041	NEO259.SG	FRA041.SG	45298	0.176167	0.172686	0.179702	AllentoftNature2024	SeersholmSikoraNature2024	CGG_2_018091 (156/F6063, 3F120033/3644, Tid 318|ID120033, bone ID3644, Tooth ID 318, Frälsegården, passage grave)	CGG100060, gok030b1	3095-2924 calBCE (4404±21 BP, OxA-39288)	3092-2925 calBCE (4400±15 BP; UCIAMS-278072)	Sweden_MN_TRB_N.SG	Sweden_Fralsegarden_N.SG	Frälsegården (Västra Götalands län, Falköping)	Frälsegården	Sweden	Sweden	58.164	13.454	58.1644	13.4547	0
